# DYNLRB1 is Essential for Dynein Mediated Transport and Neuronal Survival

**DOI:** 10.1101/727016

**Authors:** Marco Terenzio, Agostina Di Pizio, Ida Rishal, Letizia Marvaldi, Pierluigi Di Matteo, Riki Kawaguchi, Giovanni Coppola, Giampietro Schiavo, Elizabeth M.C. Fisher, Mike Fainzilber

## Abstract

The cytoplasmic dynein motor complex transports essential signals and organelles from the cell periphery to perinuclear region, hence is critical for the survival and function of highly polarized cells such as neurons. Dynein Light Chain Roadblock-Type 1 (DYNLRB1) is thought to be an accessory subunit required for specific cargos, but here we show that it is essential for general dynein-mediated transport and sensory neuron survival. Homozygous *Dynlrb1* null mice are not viable and die during early embryonic development. Furthermore, heterozygous or adult knockdown animals display reduced neuronal growth, and selective depletion of *Dynlrb1* in proprioceptive neurons compromises their survival. Conditional depletion of *Dynlrb1* in sensory neurons causes deficits in several signaling pathways, including β-catenin subcellular localization, and a severe impairment in the axonal transport of both lysosomes and retrograde signaling endosomes. Hence, DYNLRB1 is an essential component of the dynein complex.
