## Supplemental Table 2 for "DYNLRB1 is Essential for Dynein Mediated Transport and Neuronal Survival"

### Sheet: IPA
Ingenuity Canonical Pathways	-log(p-value)	Ratio	z-score	Molecules
Neuroprotective Role of THOP1 in Alzheimer's Disease	4.19	0.0833	-0.378	PRTN3,Tmprss11b,TPSG1,PRSS12,SST,TAC1,KLK5,KLK8,KLK4,AGT
eNOS Signaling	4.15	0.0698	0.632	PRKCQ,CHRNA6,Hspa1b,HSPA1A/HSPA1B,CHRM4,LPAR5,CHRNB4,AQP1,CHRNB3,AQP4,CHRM3,LPAR3
Wnt/Î²-catenin Signaling	3.53	0.064	-1.265	CDKN2A,SFRP4,WNT9B,DKK3,WNT2B,SFRP5,WNT4,SOX9,ACVR1C,CCND1,WNT11
Role of Macrophages, Fibroblasts and Endothelial Cells in Rheumatoid Arthritis	2.67	0.0438	NaN	SFRP4,PRKCQ,MMP3,WNT9B,WNT2B,NOTUM,CEBPD,CCND1,FOS,CAMK2A,DKK3,SFRP5,WNT4,WNT11
cAMP-mediated signaling	2.53	0.0482	-0.302	DUSP9,CAMK2A,PDE4C,ADRA2A,RGS10,CHRM4,SMPDL3B,CRHR1,MC4R,CHRM3,AGTR1
Role of Osteoblasts, Osteoclasts and Chondrocytes in Rheumatoid Arthritis	2.46	0.0472	NaN	FOS,SFRP4,SPP1,MMP3,WNT9B,DKK3,WNT2B,SFRP5,WNT4,WNT11,IL11
Glioblastoma Multiforme Signaling	2.46	0.0536	-1	CDKN2A,IGF2,WNT9B,RHOD,WNT2B,NOTUM,WNT4,CCND1,WNT11
Complement System	2.37	0.108	-1	CD55,CFB,C1QC,C2
Proline Biosynthesis II (from Arginine)	2.33	0.333	NaN	PADI4,PYCR1
Inhibition of Matrix Metalloproteases	2.29	0.103	NaN	SDC1,MMP3,TIMP1,MMP12
G-Protein Coupled Receptor Signaling	2.27	0.0426	NaN	DUSP9,CAMK2A,PDE4C,ADRA2A,RGS10,CHRM4,SMPDL3B,CRHR1,MC4R,CHRM3,ADRA1B,AGTR1
LXR/RXR Activation	2.2	0.0579	0.816	SCD,APOE,VTN,S100A8,LBP,APOD,AGT
Bladder Cancer Signaling	2.15	0.0638	NaN	CDKN2A,FGF21,MMP3,FGF3,MMP12,CCND1
GPCR-Mediated Integration of Enteroendocrine Signaling Exemplified by an L Cell	1.99	0.0685	-0.447	GRPR,NOTUM,SST,CCK,GALR1
Cholecystokinin/Gastrin-mediated Signaling	1.89	0.0561	0	FOS,PRKCQ,RHOD,SST,CCK,CCKBR
VDR/RXR Activation	1.88	0.0641	NaN	SERPINB1,CASR,SPP1,PRKCQ,COL13A1
Osteoarthritis Pathway	1.82	0.0425	1.134	CASR,SPP1,AGER,MMP3,S100A9,GREM1,S100A8,SOX9,MMP12
Granulocyte Adhesion and Diapedesis	1.77	0.0442	NaN	CLDN5,SDC1,SELP,MMP3,CLDN4,CCL24,CLDN9,MMP12
Adenine and Adenosine Salvage VI	1.74	1	NaN	ADK
Unfolded protein response	1.74	0.0714	NaN	Hspa1b,HSPA1A/HSPA1B,CEBPD,CD82
Th1 and Th2 Activation Pathway	1.71	0.0432	NaN	DLL1,PRKCQ,mir-29,HLA-DQA1,IL24,ACVR1C,DLL4,ICOSLG/LOC102723996
Hepatic Fibrosis / Hepatic Stellate Cell Activation	1.69	0.0428	NaN	COL5A2,IGF2,COL13A1,TIMP1,LBP,MYH11,AGTR1,AGT
Role of IL-17A in Psoriasis	1.66	0.154	NaN	S100A9,S100A8
Oleate Biosynthesis II (Animals)	1.66	0.154	NaN	SCD,PTPRT
NAD Phosphorylation and Dephosphorylation	1.66	0.154	NaN	PXYLP1,ACPP
Altered T Cell and B Cell Signaling in Rheumatoid Arthritis	1.63	0.0556	NaN	SLAMF1,SPP1,CD79B,PRTN3,HLA-DQA1
Agranulocyte Adhesion and Diapedesis	1.62	0.0415	NaN	CLDN5,SELP,MMP3,CLDN4,CCL24,MYH11,CLDN9,MMP12
PCP pathway	1.62	0.0656	-1	WNT9B,WNT2B,WNT4,WNT11
IL-17A Signaling in Fibroblasts	1.61	0.0857	NaN	FOS,LCN2,CEBPD
Regulation of the Epithelial-Mesenchymal Transition Pathway	1.6	0.041	NaN	FGF21,SNAI2,WNT9B,WNT2B,WNT4,PARD6G,FGF3,WNT11
B Cell Development	1.57	0.0833	NaN	CD79B,HLA-DQA1,RAG1
Notch Signaling	1.51	0.0789	NaN	DLL1,HES5,DLL4
Calcium Signaling	1.47	0.0388	2.236	CAMK2A,CHRNA6,CHRNB4,TRPC6,MYH11,CHRNB3,TRPC3,GRIK1
Th1 Pathway	1.45	0.0444	2.449	DLL1,PRKCQ,mir-29,HLA-DQA1,DLL4,ICOSLG/LOC102723996
Intrinsic Prothrombin Activation Pathway	1.4	0.0714	NaN	KLK8,KLK5,KLK4
Basal Cell Carcinoma Signaling	1.39	0.0556	-1	WNT9B,WNT2B,WNT4,WNT11
MSP-RON Signaling Pathway	1.39	0.0556	NaN	CSF2RB,KLK5,KLK8,KLK4
Colorectal Cancer Metastasis Signaling	1.38	0.0354	-1	FOS,MMP3,WNT9B,RHOD,WNT2B,WNT4,MMP12,CCND1,WNT11
AMPK Signaling	1.37	0.037	NaN	ADRA2A,CHRNA6,CHRM4,CHRNB4,CHRNB3,CHRM3,CCND1,ADRA1B
Human Embryonic Stem Cell Pluripotency	1.35	0.042	NaN	WNT9B,WNT2B,WNT4,WNT11,INHBA,SALL4
GADD45 Signaling	1.34	0.105	NaN	CCND1,CCNB1
Role of Wnt/GSK-3Î² Signaling in the Pathogenesis of Influenza	1.3	0.0519	-1	WNT9B,WNT2B,WNT4,WNT11
GPCR-Mediated Nutrient Sensing in Enteroendocrine Cells	1.28	0.0446	0.447	CASR,PRKCQ,NOTUM,LPAR5,CCK
nNOS Signaling in Neurons	1.28	0.0638	NaN	PRKCQ,CAMK2A,CAPN9
Thyronamine and Iodothyronamine Metabolism	1.27	0.333	NaN	DIO2
Thyroid Hormone Metabolism I (via Deiodination)	1.27	0.333	NaN	DIO2
Ovarian Cancer Signaling	1.26	0.04	NaN	CDKN2A,WNT9B,WNT2B,WNT4,CCND1,WNT11
Th2 Pathway	1.26	0.04	1.342	DLL1,PRKCQ,HLA-DQA1,ACVR1C,IL24,ICOSLG/LOC102723996
Neuropathic Pain Signaling In Dorsal Horn Neurons	1.24	0.0435	1.342	FOS,PRKCQ,CAMK2A,NOTUM,TAC1
Cell Cycle: G2/M DNA Damage Checkpoint Regulation	1.21	0.06	NaN	CDKN2A,CDC25C,CCNB1
Glioma Signaling	1.18	0.0417	NaN	CDKN2A,IGF2,PRKCQ,CAMK2A,CCND1
ILK Signaling	1.18	0.0355	0	FOS,SNAI2,RHOD,FLNC,MYH11,CCND1,DSP
Proline Biosynthesis I	1.15	0.25	NaN	PYCR1
Axonal Guidance Signaling	1.15	0.0284	NaN	PAPPA2,ADAMTS8,ECEL1,PRKCQ,TUBB6,WNT9B,MMP3,RHOD,WNT2B,EFNA3,NOTUM,WNT4,WNT11
GÎ±q Signaling	1.14	0.0373	0	PLD4,PRKCQ,RHOD,CHRM3,ADRA1B,AGTR1
FXR/RXR Activation	1.11	0.0397	NaN	APOE,SDC1,VTN,AGT,APOD
NAD Salvage Pathway II	1.1	0.0769	NaN	PXYLP1,ACPP
Atherosclerosis Signaling	1.1	0.0394	NaN	APOE,MMP3,SELP,S100A8,APOD
Sperm Motility	1.1	0.0394	-0.447	PRKCQ,PDE4C,ZP3,NOTUM,LTK
Role of NANOG in Mammalian Embryonic Stem Cell Pluripotency	1.09	0.0391	NaN	WNT9B,WNT2B,WNT4,WNT11,SALL4
Protein Citrullination	1.06	0.2	NaN	PADI4
Tetrapyrrole Biosynthesis II	1.06	0.2	NaN	ALAS2
TGF-Î² Signaling	1.06	0.043	-1	FOS,ACVR1C,INHBA,INHBB
Leukocyte Extravasation Signaling	1.06	0.0332	1	PRKCQ,CLDN5,MMP3,CLDN4,TIMP1,CLDN9,MMP12
Molecular Mechanisms of Cancer	0.991	0.0279	NaN	CDKN2A,FOS,CDC25C,PRKCQ,CAMK2A,WNT9B,RHOD,WNT2B,WNT4,CCND1,WNT11
Arginine Degradation VI (Arginase 2 Pathway)	0.987	0.167	NaN	PYCR1
p70S6K Signaling	0.983	0.0362	1.342	PRKCQ,CD79B,NOTUM,AGTR1,AGT
IL-12 Signaling and Production in Macrophages	0.907	0.0342	NaN	FOS,APOE,PRKCQ,S100A8,APOD
Retinoate Biosynthesis I	0.903	0.0588	NaN	DHRS9,AKR1B10
Histidine Degradation III	0.87	0.125	NaN	HAL
Tryptophan Degradation to 2-amino-3-carboxymuconate Semialdehyde	0.87	0.125	NaN	IDO2
Epithelial Adherens Junction Signaling	0.87	0.0333	NaN	DLL1,SNAI2,TUBB6,MYH11,ACVR1C
Caveolar-mediated Endocytosis Signaling	0.866	0.0423	NaN	CD55,FLNC,ITGA7
Production of Nitric Oxide and Reactive Oxygen Species in Macrophages	0.857	0.0309	1.633	FOS,APOE,PRKCQ,RHOD,S100A8,APOD
Melatonin Signaling	0.854	0.0417	NaN	PRKCQ,CAMK2A,NOTUM
p53 Signaling	0.851	0.036	NaN	CDKN2A,SNAI2,GML,CCND1
Ethanol Degradation II	0.845	0.0541	NaN	DHRS9,Aldh3b2
Antigen Presentation Pathway	0.827	0.0526	NaN	HLA-DQA1,CD74
Prostanoid Biosynthesis	0.821	0.111	NaN	HPGDS
Sucrose Degradation V (Mammalian)	0.821	0.111	NaN	ALDOC
Heme Biosynthesis II	0.821	0.111	NaN	ALAS2
Glioma Invasiveness Signaling	0.804	0.0395	NaN	RHOD,TIMP1,VTN
Heparan Sulfate Biosynthesis (Late Stages)	0.804	0.0395	NaN	NOTUM,HS6ST2,EXTL1
Oncostatin M Signaling	0.79	0.05	NaN	MMP3,CHI3L1
Noradrenaline and Adrenaline Degradation	0.79	0.05	NaN	DHRS9,Aldh3b2
Chemokine Signaling	0.79	0.039	NaN	FOS,CAMK2A,CCL24
HGF Signaling	0.775	0.0336	1	CDKN2A,FOS,PRKCQ,CCND1
GM-CSF Signaling	0.767	0.038	NaN	CSF2RB,CAMK2A,CCND1
tRNA Splicing	0.757	0.0476	NaN	PDE4C,SMPDL3B
PKCÎ¸ Signaling in T Lymphocytes	0.75	0.0303	2.236	FOS,PRKCQ,CAMK2A,CARD11,HLA-DQA1
Cyclins and Cell Cycle Regulation	0.747	0.037	NaN	CDKN2A,CCND1,CCNB1
MIF Regulation of Innate Immunity	0.742	0.0465	NaN	FOS,CD74
Mineralocorticoid Biosynthesis	0.742	0.0909	NaN	HSD3B7
iCOS-iCOSL Signaling in T Helper Cells	0.74	0.0325	2	PRKCQ,CAMK2A,HLA-DQA1,ICOSLG/LOC102723996
GÎ±i Signaling	0.74	0.0325	-1	ADRA2A,RGS10,CHRM4,AGTR1
Tight Junction Signaling	0.735	0.0299	NaN	FOS,CLDN5,CLDN4,CLDN9,MYH11
Protein Kinase A Signaling	0.724	0.0249	0.707	CDC25C,PRKCQ,DUSP9,CAMK2A,PDE4C,FLNC,KDELR3,NOTUM,SMPDL3B,PTPRT
Heparan Sulfate Biosynthesis	0.724	0.0361	NaN	NOTUM,HS6ST2,EXTL1
iNOS Signaling	0.712	0.0444	NaN	FOS,LBP
Guanosine Nucleotides Degradation III	0.708	0.0833	NaN	ACPP
Glucocorticoid Biosynthesis	0.708	0.0833	NaN	HSD3B7
Growth Hormone Signaling	0.703	0.0353	NaN	FOS,IGF2,PRKCQ
Allograft Rejection Signaling	0.703	0.0353	NaN	HLA-DQA1,H2-M1/H2-M9,H2-Q8
Renin-Angiotensin Signaling	0.699	0.0312	2	FOS,PRKCQ,AGTR1,AGT
Role of Oct4 in Mammalian Embryonic Stem Cell Pluripotency	0.697	0.0435	NaN	SPP1,SALL4
Leptin Signaling in Obesity	0.695	0.0349	NaN	NPY,NOTUM,AGRP
Fatty Acid Activation	0.676	0.0769	NaN	SLC27A6
Choline Biosynthesis III	0.676	0.0769	NaN	PLD4
Urate Biosynthesis/Inosine 5'-phosphate Degradation	0.676	0.0769	NaN	ACPP
Bile Acid Biosynthesis, Neutral Pathway	0.676	0.0769	NaN	HSD3B7
Phagosome Formation	0.676	0.0305	NaN	PRKCQ,RHOD,VTN,NOTUM
LPS/IL-1 Mediated Inhibition of RXR Function	0.674	0.027	NaN	APOE,FMO2,SLC27A6,HS6ST2,FMO1,LBP
Acute Phase Response Signaling	0.674	0.0284	2	FOS,CFB,LBP,C2,AGT
Autoimmune Thyroid Disease Signaling	0.67	0.0417	NaN	HLA-DQA1,TSHR
CD28 Signaling in T Helper Cells	0.668	0.0303	NaN	FOS,PRKCQ,CARD11,HLA-DQA1
IL-3 Signaling	0.666	0.0337	NaN	FOS,CSF2RB,PRKCQ
UVC-Induced MAPK Signaling	0.656	0.0408	NaN	FOS,PRKCQ
IL-6 Signaling	0.652	0.0299	NaN	FOS,TNFAIP6,HSPB7,LBP
GP6 Signaling Pathway	0.652	0.0299	0	COL5A2,PRKCQ,COL13A1,LAMB3
Androgen Biosynthesis	0.648	0.0714	NaN	HSD3B7
OX40 Signaling Pathway	0.646	0.033	NaN	HLA-DQA1,H2-M1/H2-M9,H2-Q8
Factors Promoting Cardiogenesis in Vertebrates	0.638	0.0326	NaN	PRKCQ,ACVR1C,WNT11
PI3K Signaling in B Lymphocytes	0.638	0.0294	1	FOS,CAMK2A,CD79B,NOTUM
14-3-3-mediated Signaling	0.631	0.0292	NaN	FOS,PRKCQ,TUBB6,NOTUM
Role of Pattern Recognition Receptors in Recognition of Bacteria and Viruses	0.631	0.0292	NaN	PRKCQ,Oas1d (includes others),C1QC,IL11
LPS-stimulated MAPK Signaling	0.629	0.0323	NaN	FOS,PRKCQ,LBP
NAD biosynthesis II (from tryptophan)	0.622	0.0667	NaN	IDO2
Histidine Degradation VI	0.622	0.0667	NaN	HAL
HER-2 Signaling in Breast Cancer	0.62	0.0319	NaN	PRKCQ,PARD6G,CCND1
Corticotropin Releasing Hormone Signaling	0.616	0.0288	0	FOS,PRKCQ,UCN,CRHR1
HMGB1 Signaling	0.616	0.0288	0	FOS,AGER,RHOD,IL11
Aryl Hydrocarbon Receptor Signaling	0.602	0.0284	NaN	CDKN2A,FOS,HSPB7,CCND1
Adenosine Nucleotides Degradation II	0.599	0.0625	NaN	ACPP
Role of NFAT in Regulation of the Immune Response	0.577	0.026	2.236	FOS,PRKCQ,CD79B,HLA-DQA1,MS4A2
Î³-linolenate Biosynthesis II (Animals)	0.575	0.0588	NaN	SLC27A6
Mitochondrial L-carnitine Shuttle Pathway	0.575	0.0588	NaN	SLC27A6
Role of CHK Proteins in Cell Cycle Checkpoint Control	0.562	0.0351	NaN	CDC25C,CLSPN
Glutamate Receptor Signaling	0.562	0.0351	NaN	SLC1A7,GRIK1
Opioid Signaling Pathway	0.542	0.0243	0.447	FOSB,FOS,PRKCQ,CAMK2A,RGS10,RGS8
ErbB Signaling	0.539	0.0288	NaN	FOS,PRKCQ,EREG
Ubiquinol-10 Biosynthesis (Eukaryotic)	0.535	0.0526	NaN	GADL1
Purine Nucleotides Degradation II (Aerobic)	0.535	0.0526	NaN	ACPP
Methylglyoxal Degradation III	0.535	0.0526	NaN	AKR1B10
Histamine Degradation	0.535	0.0526	NaN	Aldh3b2
DNA damage-induced 14-3-3Ïƒ Signaling	0.535	0.0526	NaN	CCNB1
Gap Junction Signaling	0.529	0.0249	NaN	PRKCQ,TUBB6,GJA3,NOTUM,GRIK1
Melanoma Signaling	0.521	0.0328	NaN	CDKN2A,CCND1
IL-8 Signaling	0.519	0.0246	0.447	PLD4,FOS,PRKCQ,RHOD,CCND1
The Visual Cycle	0.516	0.05	NaN	DHRS9
Inflammasome pathway	0.516	0.05	NaN	AIM2
Phospholipases	0.511	0.0323	NaN	PLD4,NOTUM
Antioxidant Action of Vitamin C	0.511	0.0278	NaN	PLD4,CSF2RB,NOTUM
Regulation of Cellular Mechanics by Calpain Protease	0.503	0.0317	NaN	CAPN9,CCND1
Wnt/Ca+ pathway	0.503	0.0317	NaN	CAMK2A,NOTUM
Oxidative Ethanol Degradation III	0.499	0.0476	NaN	Aldh3b2
Clathrin-mediated Endocytosis Signaling	0.498	0.0242	NaN	APOE,FGF21,S100A8,FGF3,APOD
GÎ±s Signaling	0.498	0.0273	NaN	CRHR1,MC4R,CHRM3
Hepatic Cholestasis	0.487	0.025	NaN	PRKCQ,LBP,HSD3B7,IL11
Nicotine Degradation II	0.485	0.0308	NaN	FMO2,FMO1
Thrombin Signaling	0.484	0.0238	-0.447	PRKCQ,CAMK2A,RHOD,NOTUM,GATA2
Neuroinflammation Signaling Pathway	0.483	0.0225	0.816	FOS,AGER,MMP3,HLA-DQA1,MFGE8,ACVR1C,SLC6A12
Fatty Acid Î±-oxidation	0.481	0.0455	NaN	Aldh3b2
Methionine Degradation I (to Homocysteine)	0.481	0.0455	NaN	PRMT8
Calcium-induced T Lymphocyte Apoptosis	0.476	0.0303	NaN	PRKCQ,HLA-DQA1
Mitotic Roles of Polo-Like Kinase	0.476	0.0303	NaN	CDC25C,CCNB1
D-myo-inositol-5-phosphate Metabolism	0.476	0.0247	-1	PLD4,CA3,CDC25C,PXYLP1
UVB-Induced MAPK Signaling	0.476	0.0303	NaN	FOS,PRKCQ
Cell Cycle: G1/S Checkpoint Regulation	0.467	0.0299	NaN	CDKN2A,CCND1
Differential Regulation of Cytokine Production in Intestinal Epithelial Cells by IL-17A and IL-17F	0.466	0.0435	NaN	LCN2
Putrescine Degradation III	0.466	0.0435	NaN	Aldh3b2
T Cell Receptor Signaling	0.465	0.0261	NaN	FOS,PRKCQ,CARD11
Virus Entry via Endocytic Pathways	0.458	0.0259	NaN	CD55,PRKCQ,FLNC
IL-10 Signaling	0.451	0.029	NaN	FOS,LBP
CDP-diacylglycerol Biosynthesis I	0.451	0.0417	NaN	LPCAT2
Cysteine Biosynthesis III (mammalia)	0.451	0.0417	NaN	PRMT8
Cdc42 Signaling	0.45	0.024	NaN	FOS,HLA-DQA1,H2-M1/H2-M9,H2-Q8
Aldosterone Signaling in Epithelial Cells	0.445	0.0238	NaN	PRKCQ,HSPA1A/HSPA1B,NOTUM,HSPB7
IL-17A Signaling in Gastric Cells	0.438	0.04	NaN	FOS
Tryptophan Degradation X (Mammalian, via Tryptamine)	0.438	0.04	NaN	Aldh3b2
Tryptophan Degradation III (Eukaryotic)	0.438	0.04	NaN	IDO2
Ethanol Degradation IV	0.438	0.04	NaN	Aldh3b2
Thrombopoietin Signaling	0.435	0.0282	NaN	FOS,PRKCQ
Pancreatic Adenocarcinoma Signaling	0.435	0.025	NaN	CDKN2A,PLD4,CCND1
Tec Kinase Signaling	0.435	0.0235	1	FOS,PRKCQ,RHOD,MS4A2
Estrogen-mediated S-phase Entry	0.424	0.0385	NaN	CCND1
Phosphatidylglycerol Biosynthesis II (Non-plastidic)	0.424	0.0385	NaN	LPCAT2
Glycolysis I	0.424	0.0385	NaN	ALDOC
Gluconeogenesis I	0.424	0.0385	NaN	ALDOC
T Helper Cell Differentiation	0.42	0.0274	NaN	HLA-DQA1,ICOSLG/LOC102723996
D-myo-inositol (1,4,5)-Trisphosphate Biosynthesis	0.411	0.037	NaN	PLD4
ErbB2-ErbB3 Signaling	0.407	0.0267	NaN	ETV4,CCND1
Synaptic Long Term Potentiation	0.401	0.0238	NaN	PRKCQ,CAMK2A,NOTUM
IL-15 Production	0.399	0.0357	NaN	LTK
Toll-like Receptor Signaling	0.399	0.0263	NaN	FOS,LBP
Serotonin Degradation	0.393	0.026	NaN	DHRS9,Aldh3b2
Cellular Effects of Sildenafil (Viagra)	0.376	0.0229	NaN	PDE4C,NOTUM,MYH11
TNFR2 Signaling	0.376	0.0333	NaN	FOS
Sonic Hedgehog Signaling	0.376	0.0333	NaN	CCNB1
Sertoli Cell-Sertoli Cell Junction Signaling	0.373	0.0217	NaN	CLDN5,CLDN4,TUBB6,CLDN9
Glucocorticoid Receptor Signaling	0.368	0.0203	NaN	FOS,KRT27,KRT19,Hspa1b,ANXA1,HSPA1A/HSPA1B,AGT
Glutathione-mediated Detoxification	0.366	0.0323	NaN	HPGDS
BMP signaling pathway	0.361	0.0244	NaN	SOSTDC1,GREM1
Fatty Acid Î²-oxidation I	0.356	0.0312	NaN	SLC27A6
Non-Small Cell Lung Cancer Signaling	0.355	0.0241	NaN	CDKN2A,CCND1
RAR Activation	0.349	0.0211	NaN	FOS,CSF2RB,PRKCQ,DHRS9
Estrogen-Dependent Breast Cancer Signaling	0.337	0.0233	NaN	FOS,CCND1
Regulation of IL-2 Expression in Activated and Anergic T Lymphocytes	0.337	0.0233	NaN	FOS,CARD11
Inhibition of Angiogenesis by TSP1	0.336	0.0294	NaN	SDC1
P2Y Purigenic Receptor Signaling Pathway	0.334	0.0214	NaN	FOS,PRKCQ,NOTUM
Erythropoietin Signaling	0.332	0.023	NaN	FOS,PRKCQ
Endothelin-1 Signaling	0.327	0.0204	1	PLD4,FOS,PRKCQ,NOTUM
MIF-mediated Glucocorticoid Regulation	0.327	0.0286	NaN	CD74
Prolactin Signaling	0.321	0.0225	NaN	FOS,PRKCQ
Crosstalk between Dendritic Cells and Natural Killer Cells	0.321	0.0225	NaN	CSF2RB,CAMK2A
JAK/Stat Signaling	0.321	0.0225	NaN	FOS,CCKBR
D-myo-inositol (1,4,5,6)-Tetrakisphosphate Biosynthesis	0.317	0.0208	NaN	CA3,CDC25C,PXYLP1
D-myo-inositol (3,4,5,6)-tetrakisphosphate Biosynthesis	0.317	0.0208	NaN	CA3,CDC25C,PXYLP1
IL-17 Signaling	0.31	0.022	NaN	MMP3,TIMP1
Cell Cycle Regulation by BTG Family Proteins	0.31	0.027	NaN	CCND1
Dopamine Degradation	0.31	0.027	NaN	Aldh3b2
Superpathway of Methionine Degradation	0.31	0.027	NaN	PRMT8
FGF Signaling	0.31	0.022	NaN	FGF21,FGF3
Î±-Adrenergic Signaling	0.3	0.0215	NaN	PRKCQ,ADRA2A
FcÎ³ Receptor-mediated Phagocytosis in Macrophages and Monocytes	0.3	0.0215	NaN	PLD4,PRKCQ
Neuregulin Signaling	0.295	0.0213	NaN	PRKCQ,EREG
VEGF Family Ligand-Receptor Interactions	0.295	0.0213	NaN	FOS,PRKCQ
April Mediated Signaling	0.294	0.0256	NaN	FOS
Hereditary Breast Cancer Signaling	0.293	0.02	NaN	CDC25C,CCND1,CCNB1
CCR5 Signaling in Macrophages	0.29	0.0211	NaN	FOS,PRKCQ
Apoptosis Signaling	0.286	0.0208	NaN	PRKCQ,CAPN9
Sumoylation Pathway	0.286	0.0208	NaN	FOS,RHOD
B Cell Activating Factor Signaling	0.279	0.0244	NaN	FOS
Mechanisms of Viral Exit from Host Cells	0.279	0.0244	NaN	PRKCQ
Gustation Pathway	0.278	0.0195	NaN	PDE4C,SMPDL3B,P2RX2
TR/RXR Activation	0.277	0.0204	NaN	SLC16A3,DIO2
ATM Signaling	0.277	0.0204	NaN	CDC25C,CCNB1
Retinol Biosynthesis	0.272	0.0238	NaN	DHRS9
Acute Myeloid Leukemia Signaling	0.272	0.0202	NaN	CSF2RB,CCND1
Thyroid Hormone Metabolism II (via Conjugation and/or Degradation)	0.265	0.0233	NaN	DIO2
Role of p14/p19ARF in Tumor Suppression	0.265	0.0233	NaN	CDKN2A
Serotonin Receptor Signaling	0.265	0.0233	NaN	SLC6A4
Relaxin Signaling	0.264	0.019	NaN	FOS,PDE4C,SMPDL3B
3-phosphoinositide Degradation	0.264	0.019	NaN	CA3,CDC25C,PXYLP1
Stearate Biosynthesis I (Animals)	0.259	0.0227	NaN	SLC27A6
CREB Signaling in Neurons	0.256	0.0183	1	PRKCQ,CAMK2A,NOTUM,GRIK1
STAT3 Pathway	0.255	0.0194	NaN	CSF2RB,IL31RA
Pyrimidine Ribonucleotides Interconversion	0.253	0.0222	NaN	ANXA1
Thyroid Cancer Signaling	0.246	0.0217	NaN	CCND1
Role of IL-17F in Allergic Inflammatory Airway Diseases	0.246	0.0217	NaN	IL11
Dermatan Sulfate Biosynthesis (Late Stages)	0.246	0.0217	NaN	HS6ST2
Triacylglycerol Biosynthesis	0.246	0.0217	NaN	LPCAT2
Dopamine-DARPP32 Feedback in cAMP Signaling	0.245	0.0183	NaN	PRKCQ,KCNJ2,NOTUM
Pyrimidine Ribonucleotides De Novo Biosynthesis	0.24	0.0213	NaN	ANXA1
Graft-versus-Host Disease Signaling	0.235	0.0208	NaN	HLA-DQA1
Hematopoiesis from Pluripotent Stem Cells	0.235	0.0208	NaN	IL11
Primary Immunodeficiency Signaling	0.229	0.0204	NaN	RAG1
Chondroitin Sulfate Biosynthesis (Late Stages)	0.229	0.0204	NaN	HS6ST2
Amyotrophic Lateral Sclerosis Signaling	0.224	0.018	NaN	CAPN9,GRIK1
TNFR1 Signaling	0.224	0.02	NaN	FOS
Amyloid Processing	0.218	0.0196	NaN	CAPN9
CD27 Signaling in Lymphocytes	0.208	0.0189	NaN	FOS
Semaphorin Signaling in Neurons	0.208	0.0189	NaN	RHOD
Role of Cytokines in Mediating Communication between Immune Cells	0.203	0.0185	NaN	IL24
Triacylglycerol Degradation	0.203	0.0185	NaN	NOTUM
Natural Killer Cell Signaling	0	0.00781	NaN	PRKCQ
Fc Epsilon RI Signaling	0	0.016	NaN	PRKCQ,MS4A2
Actin Cytoskeleton Signaling	0	0.0172	NaN	FGF21,LBP,FGF3,MYH11
Synaptic Long Term Depression	0	0.0167	NaN	PRKCQ,NOTUM,CRHR1
Huntington's Disease Signaling	0	0.016	NaN	PRKCQ,Hspa1b,HSPA1A/HSPA1B,CAPN9
NRF2-mediated Oxidative Stress Response	0	0.0151	NaN	FOS,PRKCQ,FMO1
PPARÎ±/RXRÎ± Activation	0	0.0108	NaN	NOTUM,ACVR1C
Ceramide Signaling	0	0.0101	NaN	FOS
PXR/RXR Activation	0	0.0154	NaN	SCD
Regulation of Actin-based Motility by Rho	0	0.0111	NaN	RHOD
FcÎ³RIIB Signaling in B Lymphocytes	0	0.0118	NaN	CD79B
NF-ÎºB Activation by Viruses	0	0.0108	NaN	PRKCQ
CD40 Signaling	0	0.0127	NaN	FOS
fMLP Signaling in Neutrophils	0	0.00775	NaN	PRKCQ
CXCR4 Signaling	0	0.0175	NaN	FOS,PRKCQ,RHOD
Induction of Apoptosis by HIV1	0	0.0164	NaN	SLC25A13
CCR3 Signaling in Eosinophils	0	0.0147	NaN	PRKCQ,CCL24
Dendritic Cell Maturation	0	0.0103	NaN	HLA-DQA1,NOTUM
Reelin Signaling in Neurons	0	0.0109	NaN	APOE
HIF1Î± Signaling	0	0.0161	NaN	MMP3,MMP12
Cardiac Hypertrophy Signaling	0	0.0166	-2	ADRA2A,RHOD,NOTUM,ADRA1B
CDK5 Signaling	0	0.00952	NaN	FOSB
GNRH Signaling	0	0.0175	NaN	FOS,PRKCQ,CAMK2A
Antiproliferative Role of Somatostatin Receptor 2	0	0.0123	NaN	SST
Androgen Signaling	0	0.0146	NaN	PRKCQ,CCND1
Germ Cell-Sertoli Cell Junction Signaling	0	0.0112	NaN	TUBB6,RHOD
Prostate Cancer Signaling	0	0.00971	NaN	CCND1
Renal Cell Carcinoma Signaling	0	0.0114	NaN	FOS
Type I Diabetes Mellitus Signaling	0	0.00901	NaN	HLA-DQA1
Small Cell Lung Cancer Signaling	0	0.0118	NaN	CCND1
Endometrial Cancer Signaling	0	0.0143	NaN	CCND1
Type II Diabetes Mellitus Signaling	0	0.013	NaN	PRKCQ,SLC27A6
Chronic Myeloid Leukemia Signaling	0	0.0179	NaN	CDKN2A,CCND1
GÎ±12/13 Signaling	0	0.0142	NaN	LPAR5,LPAR3
ERK5 Signaling	0	0.0139	NaN	FOS
mTOR Signaling	0	0.0145	NaN	PLD4,PRKCQ,RHOD
Myc Mediated Apoptosis Signaling	0	0.0132	NaN	CDKN2A
G Beta Gamma Signaling	0	0.00833	NaN	PRKCQ
Communication between Innate and Adaptive Immune Cells	0	0.0105	NaN	CD79B
Sphingosine-1-phosphate Signaling	0	0.016	NaN	RHOD,NOTUM
Systemic Lupus Erythematosus Signaling	0	0.00858	NaN	FOS,CD79B
FAK Signaling	0	0.00952	NaN	CAPN9
EIF2 Signaling	0	0.00441	NaN	CCND1
RhoA Signaling	0	0.0161	NaN	LPAR5,LPAR3
Phospholipase C Signaling	0	0.0164	NaN	PLD4,PRKCQ,CD79B,RHOD
Role of NFAT in Cardiac Hypertrophy	0	0.0178	0	PRKCQ,CAMK2A,NOTUM,IL11
IL-1 Signaling	0	0.0109	NaN	FOS
Breast Cancer Regulation by Stathmin1	0	0.0142	NaN	PRKCQ,CAMK2A,TUBB6
RANK Signaling in Osteoclasts	0	0.0098	NaN	FOS
Nur77 Signaling in T Lymphocytes	0	0.0169	NaN	HLA-DQA1
Actin Nucleation by ARP-WASP Complex	0	0.0161	NaN	RHOD
Paxillin Signaling	0	0.0084	NaN	ITGA7
Signaling by Rho Family GTPases	0	0.00794	NaN	FOS,RHOD
RhoGDI Signaling	0	0.00565	NaN	RHOD
Ephrin A Signaling	0	0.0167	NaN	EFNA3
ErbB4 Signaling	0	0.0128	NaN	PRKCQ
GDNF Family Ligand-Receptor Interactions	0	0.0122	NaN	FOS
Pyridoxal 5'-phosphate Salvage Pathway	0	0.0154	NaN	PRKCQ
Chondroitin Sulfate Biosynthesis	0	0.0175	NaN	HS6ST2
Dermatan Sulfate Biosynthesis	0	0.0169	NaN	HS6ST2
Superpathway of Inositol Phosphate Compounds	0	0.0169	-1	PLD4,CA3,CDC25C,PXYLP1
3-phosphoinositide Biosynthesis	0	0.0149	NaN	CA3,CDC25C,PXYLP1
Salvage Pathways of Pyrimidine Ribonucleotides	0	0.0103	NaN	PRKCQ
Remodeling of Epithelial Adherens Junctions	0	0.0145	NaN	TUBB6
UVA-Induced MAPK Signaling	0	0.0179	NaN	FOS,NOTUM
Adipogenesis pathway	0	0.0149	NaN	CEBPD,SOX9
EGF Signaling	0	0.0147	NaN	FOS
ERK/MAPK Signaling	0	0.0147	NaN	FOS,DUSP9,HSPB7
PI3K/AKT Signaling	0	0.00763	NaN	CCND1
PTEN Signaling	0	0.008	NaN	CCND1
Nitric Oxide Signaling in the Cardiovascular System	0	0.00885	NaN	PRKCQ
Cardiac Î²-adrenergic Signaling	0	0.0142	NaN	PDE4C,SMPDL3B
Protein Ubiquitination Pathway	0	0.00755	NaN	HSPA1A/HSPA1B,HSPB7
IL-2 Signaling	0	0.0143	NaN	FOS
GABA Receptor Signaling	0	0.0105	NaN	SLC6A12
Xenobiotic Metabolism Signaling	0	0.0169	NaN	PRKCQ,CAMK2A,FMO2,HS6ST2,FMO1
IL-4 Signaling	0	0.0105	NaN	HLA-DQA1
B Cell Receptor Signaling	0	0.0155	NaN	PRKCQ,CAMK2A,CD79B
Neurotrophin/TRK Signaling	0	0.012	NaN	FOS
Integrin Signaling	0	0.0137	NaN	RHOD,CAPN9,ITGA7
Death Receptor Signaling	0	0.0108	NaN	HSPB7
PPAR Signaling	0	0.0099	NaN	FOS
IGF-1 Signaling	0	0.00893	NaN	FOS
p38 MAPK Signaling	0	0.00833	NaN	HSPB7
NF-ÎºB Signaling	0	0.0107	NaN	PRKCQ,CARD11
PDGF Signaling	0	0.0104	NaN	FOS
Phagosome Maturation	0	0.00676	NaN	TUBB6
Macropinocytosis Signaling	0	0.0115	NaN	PRKCQ
IL-7 Signaling Pathway	0	0.011	NaN	CCND1
Sirtuin Signaling Pathway	0	0.00342	NaN	NDRG1
Adrenomedullin signaling pathway	0	0.01	NaN	FOS,NOTUM
Iron homeostasis signaling pathway	0	0.0073	NaN	ALAS2
Eicosanoid Signaling	0	0.0149	NaN	HPGDS
Ephrin Receptor Signaling	0	0.00559	NaN	EFNA3

### Sheet: Wnt Pathway
GENE DIFFERENTIALLY EXPRESSED IN THE RNA SEQ.
Gene Symbol - mouse (Entrez Gene)	Entrez Gene Name	Expr Log Ratio	Location	Type(s)	Entrez Gene ID for Human	Entrez Gene ID for Mouse	Entrez Gene ID for Rat
Acvr1c	activin A receptor type 1C	-1.484	Plasma Membrane	kinase	130399	269275	245921
Ccnd1	cyclin D1	-1.365	Nucleus	transcription regulator	595	12443	58919
Cdkn2a	cyclin dependent kinase inhibitor 2A	-1.308	Nucleus	transcription regulator	1029	12578	25163
Dkk3	dickkopf WNT signaling pathway inhibitor 3	1.161	Extracellular Space	cytokine	27122	50781	171548
Sfrp4	secreted frizzled related protein 4	1.278	Plasma Membrane	transmembrane receptor	6424	20379	89803
Sfrp5	secreted frizzled related protein 5	1.532	Plasma Membrane	transmembrane receptor	6425	54612	309377
Sox9	SRY-box 9	-1.384	Nucleus	transcription regulator	6662	20682	140586
Wnt4	Wnt family member 4	-1.018	Extracellular Space	cytokine	54361	22417	84426
Wnt11	Wnt family member 11	-1.004	Extracellular Space	other	7481	22411	140584
Wnt2b	Wnt family member 2B	1.248	Extracellular Space	other	7482	22414	116466
Wnt9b	Wnt family member 9B	-1.873	Extracellular Space	other	7484	22412	303586
WNT PATHWAY
From Molecule(s)	Relationship Type	To Molecule(s)	found in the RNA seq
AKT	inhibition	GSK3
AKT	phosphorylation	GSK3
APC	protein-protein interactions	Axin
APC	protein-protein interactions	β-catenin
APPL	activation	Beta-catenin-LEF/TCF
Axin	phosphorylation	β-catenin
Axin	protein-protein interactions	β-catenin
Bcl-9	activation	β-catenin
Bcl9-Cbp/p300-Ctnnb1-Lef/Tcf	expression	Axin-2
Bcl9-Cbp/p300-Ctnnb1-Lef/Tcf	expression	CD44
Bcl9-Cbp/p300-Ctnnb1-Lef/Tcf	expression	CX43
Bcl9-Cbp/p300-Ctnnb1-Lef/Tcf	expression	Cyclin D1	Ccnd1
Bcl9-Cbp/p300-Ctnnb1-Lef/Tcf	expression	MMP7
Bcl9-Cbp/p300-Ctnnb1-Lef/Tcf	expression	PPARδ
Bcl9-Cbp/p300-Ctnnb1-Lef/Tcf	expression	TCF1
Bcl9-Cbp/p300-Ctnnb1-Lef/Tcf	expression	TCF4
Bcl9-Cbp/p300-Ctnnb1-Lef/Tcf	expression	c-Myc
Bcl9-Cbp/p300-Ctnnb1-Lef/Tcf	membership	Bcl-9
Bcl9-Cbp/p300-Ctnnb1-Lef/Tcf	membership	CBP
Bcl9-Cbp/p300-Ctnnb1-Lef/Tcf	membership	LEF/TCF
Bcl9-Cbp/p300-Ctnnb1-Lef/Tcf	membership	β-catenin
Beta-catenin-LEF/TCF	expression	LRH-1
Beta-catenin-LEF/TCF	expression	c-Jun
Beta-catenin-LEF/TCF	membership	LEF/TCF
Beta-catenin-LEF/TCF	membership	β-catenin
CBP	activation	β-catenin
CK1	phosphorylation	β-catenin
CK1/2	activation	Dsh
CK1/2	phosphorylation	Dsh
Cadherin(E,N,P,VE)	protein-protein interactions	β-catenin
Cadherin(E,N,P,VE)	reaction	β-catenin
DKK	protein-protein interactions	KREMEN	DKK3
DKK	protein-protein interactions	LRP1/5/6
Dsh	protein-protein interactions	GBP
Dsh-Frat1	inhibition	GSK3
Dsh-Frat1	membership	Dsh
Dsh-Frat1	membership	GBP
Dsh-Frat1	translocation	Dsh-Frat1
Frizzled	activation	Gαq/o
Frizzled	protein-protein interactions	Dsh
Frizzled	protein-protein interactions	Gαq/o
GBP	protein-protein interactions	Dsh
GSK3	phosphorylation	Axin
GSK3	phosphorylation	β-catenin
GSK3	protein-protein interactions	Axin
GSK3	protein-protein interactions	β-catenin
Groucho	protein-protein interactions	HDAC1
Groucho	protein-protein interactions	LEF/TCF
HPK1	activation	TAK1
ILK	inhibition	GSK3
ILK	phosphorylation	GSK3
LRH-1	expression	43742
MDM2	inhibition	p53
MDM2	modification	p53
MDM2	protein-protein interactions	p53
NLK	inhibition	LEF/TCF
NLK	phosphorylation	LEF/TCF
NLK	translocation	NLK
PAR-1	activation	Dsh
PAR-1	phosphorylation	Dsh
PP2A	protein-protein interactions	Axin
RA	chemical-protein interactions	RAR
RAR	inhibition	Bcl9-Cbp/p300-Ctnnb1-Lef/Tcf
Reptin	inhibition	Beta-catenin-LEF/TCF
SOX	inhibition	CBP	SOX9
SOX	protein-protein interactions	CBP
Src	phosphorylation	Cadherin(E,N,P,VE)
Src	phosphorylation	β-catenin
SFRP	inhibition	Frizzled	SDRP4,5
TAB1	activation	TAK1
TAB1	protein-protein interactions	TAK1
TAK1	activation	NLK
TGF-β	activation	TGFBR
TGF-β	protein-protein interactions	TGFBR
TGFBR	activation	HPK1	Acvr1c
Wnt	activation	Frizzled	WNTs (4, 11, 2b, 9a)
Wnt	protein-protein interactions	Frizzled
Wnt	reaction	Frizzled
Wnt	reaction	Frizzled
Wnt	reaction	Frizzled
c-Myc	expression	p14ARF	Cdkn2a
c-Myc	inhibition	DKK1
c-Myc	inhibition	SFRP1
p14ARF	inhibition	MDM2
p14ARF	protein-protein interactions	MDM2
β-catenin	molecular cleavage	β-catenin
β-catenin	protein-protein interactions	LEF/TCF
β-catenin	reaction	APC
β-catenin	reaction	β-catenin
β-catenin	reaction	β-catenin
β-catenin	translocation	β-catenin
β-catenin; Ub	reaction	β-catenin
